# Ecological and evolutionary patterns of virus-host interactions throughout a grassland soil depth profile

**DOI:** 10.1101/2022.12.09.519740

**Authors:** George Muscatt, Ryan Cook, Andrew Millard, Gary D. Bending, Eleanor Jameson

## Abstract

**Background:** Soil microbes play pivotal roles in global carbon cycling, however the fundamental interactions between microbes and their infecting viruses remain unclear. This is exacerbated with soil depth, where the patterns of viral dispersal, ecology, and evolution are markedly underexplored. To investigate viral communities across soil depth, we leveraged a publicly available metagenomic data set sampled from grassland soil in northern California.

**Results:** 10,196 non-redundant vOTUs were recovered from soil sampled from 20 cm to 120 cm below the surface. Viral prevalence was high throughout the soil depth profile, with viruses infecting dominant soil phyla, including *Actinomycetota*. Contrary to leading hypotheses, lysogeny did not dominate in the soil viral communities. Viral diversity was investigated at both the population-level (i.e., macro diversity) and strain-level (i.e., micro diversity) to reveal diverse ecological and evolutionary patterns of virus-host interactions in surface and subsurface soil.

**Conclusions:** By investigating viral micro diversity in soil for the first time, we have uncovered patterns of antagonistic co-evolution across both surface and subsurface soils. Furthermore, we have provided evidence of soil viruses augmenting the remineralisation of soil carbon. While we continue to yield a more comprehensive understanding of soil viral ecology, our work appeals to future researchers to continue to investigate subsurface viral communities.
