## Supplementary material for "Ecological and evolutionary patterns of virus-host interactions throughout a grassland soil depth profile": Table 1

### Sheet: Table 1
Table 1 - Summary of carbohydrate-active enzyme identification
Enzyme class	Class function	Most common enzyme family (number of genes)	Number of viral genes
			Total	With conserved domains	On high-quality viral genomes
GlycosylTransferase	Catalyses the transfer of sugar moieties to form glycosidic bonds	GT4 (6)	17	15	2
Glycoside Hydrolase	Catalyses the hydrolysis of glycosidic bonds	GH33 (3)	13	12	1
Carbohydrate Esterase	Catalyses the de-acetylation of substituted saccharides	CE4 (4)	7	7	0
Carbohydrate-binding molecule	Non-catalytic proteins appended to carbohydrate-active enzymes	CBM66 (4)	6	2	1
